# Cross-compartment signal propagation in the Mitotic Exit Network

**DOI:** 10.1101/2020.10.01.322719

**Authors:** Xiaoxue Zhou, Wenxue Li, Yansheng Liu, Angelika Amon

## Abstract

In budding yeast, the Mitotic Exit Network (MEN), a GTPase signaling cascade integrates spatial and temporal cues to promote exit from mitosis. This signal integration requires transmission of a signal generated on the cytoplasmic face of spindle pole bodies (SPBs; yeast equivalent of centrosomes) to the nucleolus, where the MEN effector protein Cdc14 resides. Here, we show that the MEN activating signal at SPBs is relayed to Cdc14 in the nucleolus through the dynamic localization of its terminal kinase complex Dbf2-Mob1. Cdc15, the protein kinase that activates Dbf2-Mob1 at SPBs, also regulates its nuclear access. Once in the nucleus, priming phosphorylation of Cfi1/Net1, the nucleolar anchor of Cdc14, by the Polo-like kinase Cdc5 targets Dbf2-Mob1 to the nucleolus. Nucleolar Dbf2-Mob1 then phosphorylates Cfi1/Net1 and Cdc14, activating Cdc14. The kinase-primed transmission of the MEN signal from the cytoplasm to the nucleolus exemplifies how signaling cascades can bridge distant inputs and responses.
