## Supplementary material for "Cross-compartment signal propagation in the Mitotic Exit Network": Table S1

### Sheet: Sheet1
Table S1. Yeast strains used in this study
Strain	Relevant Genotype
A2587	MATa, ade2-1, leu2-3, ura3, trp1-1, his3-11,15, can1-100, GAL, psi+ (wild- type W303)
A2588	MATalpha
A1638	CFI1-3MYC
A10991	MATa, cdc15::cdc15-as1(L99G)::URA3
A11869	NUD1-13MYC::KanMx6
A32629	MATa, dbf2::HIS3, CDC14::TAB6-1::TRP1
A39695	MATa, ADE2, MOB1-eGFP::KanMx6, SPC42-mCherry:NatMx6, ura3::pRS306-mCherry-TUB1::URA3
A39893	MATa, ADE2, MOB1-eGFP::KanMX6, ura3::pADH1-NLSCdc14-TagRFP::URA3
A39931	MATa, GFP-MOB1-URA3::mob1::HIS3, CFI1-mCherry::KAN
A39933	MATa, GFP-mob1aa79-314-URA3::mob1::HIS3, CFI1-mCherry::KAN
A39935	MATa, GFP-mob1aa133-314-URA3::mob1::HIS3, CFI1-mCherry::KAN
A40257	MATa, ADE2, MOB1-eGFP::KanMX6, CFI1-mCherry::KAN, SPC42-mCherry:NatMx6, trp1::pTEF-NLSCdc14-ymiRFP670::TRP1
A40258	MATa, ADE2, leu2::PhyB-mCherry-SIK1::LEU2, CDC15-eGFP-PIF::NatMX6
A40260	MATa, ADE2, leu2::PhyB-mCherry-SIK1::LEU2, MOB1-eGFP-PIF::NatMX6
A40262	MATa, ADE2, leu2::PhyB-mCherry-SIK1::LEU2, DBF2-eGFP-PIF::NatMX6
A40346	MATa, ADE2, leu2::PhyB-mCherry-Spc72::LEU2, MOB1-eGFP-PIF::NatMX6
A40354	MATa, ADE2, leu2::PhyB-mCherry-Tom7::LEU2, MOB1-eGFP-PIF::NatMX6
A40903	MATa, cdc5::cdc5-as1(L158G)
A41211	MATa, ADE2, mob1::eGFP-MOB1::hphNT1, SPC42-mCherry:NatMx6, trp1::pTEF1-NLSCdc14-ymiRFP670::TRP1, CFI1-mCherry::KAN
A41212	MATa, ADE2, mob1::eGFP-mob1aa79-314::hphNT1, SPC42-mCherry:NatMx6, trp1::pTEF1-NLSCdc14-ymiRFP670::TRP1, CFI1-mCherry::KAN
A41213	MATa, ADE2, mob1::eGFP-mob1aa133-314::hphNT1, SPC42-mCherry:NatMx6, trp1::pTEF1-NLSCdc14-ymiRFP670::TRP1, CFI1-mCherry::KAN
A41214	MATa, ADE2, mob1::eGFP-MOB1::hphNT1, SPC42-mCherry:NatMx6, trp1::pTEF1-NLSCdc14-ymiRFP670::TRP1, CFI1-mCherry::KAN, cdc15::cdc15-as1(L99G)::URA3
A41215	MATa, ADE2, mob1::eGFP-mob1aa79-314::hphNT1, SPC42-mCherry:NatMx6, trp1::pTEF1-NLSCdc14-ymiRFP670::TRP1, CFI1-mCherry::KAN, cdc15::cdc15-as1(L99G)::URA3
A41216	MATa, ADE2, mob1::eGFP-mob1aa133-314::hphNT1, SPC42-mCherry:NatMx6, trp1::pTEF1-NLSCdc14-ymiRFP670::TRP1, CFI1-mCherry::KAN, cdc15::cdc15-as1(L99G)::URA3
A41334	MATa, ADE2, mob1::eGFP-MOB1::hphNT1, SPC42-mCherry:NatMx6, trp1::pTEF1-NLSCdc14-ymiRFP670::TRP1, CFI1-mCherry::KAN, cdc5::cdc5-as1 (L158G)
A41335	MATa, ADE2, mob1::eGFP-mob1aa79-314::hphNT1, SPC42-mCherry:NatMx6, trp1::pTEF1-NLSCdc14-ymiRFP670::TRP1, CFI1-mCherry::KAN, cdc5::cdc5-as1 (L158G)
A41336	MATa, ADE2, mob1::eGFP-mob1aa133-314::hphNT1, SPC42-mCherry:NatMx6, trp1::pTEF1-NLSCdc14-ymiRFP670::TRP1, CFI1-mCherry::KAN, cdc5::cdc5-as1 (L158G)
A41337	MATa, ADE2, mob1::eGFP-MOB1::hphNT1, SPC42-mCherry:NatMx6, trp1::pTEF1-NLSCdc14-ymiRFP670::TRP1, CFI1-mCherry::KAN, ura3::GAL-CDC15(aa1-750)-3HA::URA3, cdc5::cdc5-as1 (L158G)
A41338	MATa, ADE2, mob1::eGFP-mob1aa79-314::hphNT1, SPC42-mCherry:NatMx6, trp1::pTEF1-NLSCdc14-ymiRFP670::TRP1, CFI1-mCherry::KAN, ura3::GAL-CDC15(aa1-750)-3HA::URA3, cdc5::cdc5-as1 (L158G)
A41339	MATa, ADE2, mob1::eGFP-mob1aa133-314::hphNT1, SPC42-mCherry:NatMx6, trp1::pTEF1-NLSCdc14-ymiRFP670::TRP1, CFI1-mCherry::KAN, ura3::GAL-CDC15(aa1-750)-3HA::URA3, cdc5::cdc5-as1 (L158G)
A41340	MATa, ADE2, mob1::eGFP-MOB1::hphNT1, SPC42-mCherry:NatMx6, trp1::pTEF1-NLSCdc14-ymiRFP670::TRP1, FOB1-2xmScarlet-I::LEU2, GAL-3HA-CFI1::URA3 (YIplac211)
A41341	MATa, ADE2, mob1::eGFP-mob1aa79-314::hphNT1, SPC42-mCherry:NatMx6, trp1::pTEF1-NLSCdc14-ymiRFP670::TRP1, FOB1-2xmScarlet-I::LEU2, GAL-3HA-CFI1::URA3 (YIplac211)
A41342	MATa, ADE2, mob1::eGFP-mob1aa133-314::hphNT1, SPC42-mCherry:NatMx6, trp1::pTEF1-NLSCdc14-ymiRFP670::TRP1, FOB1-2xmScarlet-I::LEU2, GAL-3HA-CFI1::URA3 (YIplac211)
A41343	MATa, ADE2, mob1::eGFP-MOB1::hphNT1, SPC42-mCherry:NatMx6, trp1::pTEF1-NLSCdc14-ymiRFP670::TRP1, FOB1-2xmScarlet-I::LEU2
A41344	MATa, ADE2, mob1::eGFP-mob1aa79-314::hphNT1, SPC42-mCherry:NatMx6, trp1::pTEF1-NLSCdc14-ymiRFP670::TRP1, FOB1-2xmScarlet-I::LEU2
A41345	MATa, ADE2, mob1::eGFP-mob1aa133-314::hphNT1, SPC42-mCherry:NatMx6, trp1::pTEF1-NLSCdc14-ymiRFP670::TRP1, FOB1-2xmScarlet-I::LEU2
A41346	MATa, ADE2, mob1::eGFP-MOB1::hphNT1, SPC42-mCherry:NatMx6, trp1::pTEF1-NLSCdc14-ymiRFP670::TRP1, FOB1-2xmScarlet-I::LEU2, cfi1::URA3
A41347	MATa, ADE2, mob1::eGFP-mob1aa79-314::hphNT1, SPC42-mCherry:NatMx6, trp1::pTEF1-NLSCdc14-ymiRFP670::TRP1, FOB1-2xmScarlet-I::LEU2, cfi1::URA3
A41348	MATa, ADE2, mob1::eGFP-mob1aa133-314::hphNT1, SPC42-mCherry:NatMx6, trp1::pTEF1-NLSCdc14-ymiRFP670::TRP1, FOB1-2xmScarlet-I::LEU2, cfi1::URA3
A41349	MATalpha, ADE2, crm1::KAN, pDC-crm1T539C(LEU2/CEN), MOB1-eGFP::KanMX6, ura3::pADH1-NLSCdc14-TagRFP::URA3
A41350	MATa, ADE2, mob1::pGPD-yeGFP-MOB1::NatMX6
A41351	MATa, ADE2, mob1::eGFP-MOB1::hphNT1
A41352	MATa, ADE2, mob1::eGFP-mob1aa79-314::hphNT1
A41353	MATa, ADE2, mob1::eGFP-mob1aa133-314::hphNT1
A41354	MATalpha, ADE2, mob1::mob1aa79-314::hphNT1
A41357	MATa, ADE2, mob1::eGFP-MOB1::hphNT1, SPC42-mCherry:NatMx6, trp1::pTEF1-NLSCdc14-ymiRFP670::TRP1, CFI1-mCherry::KAN, slk19::HIS3
A41358	MATa, ADE2, mob1::eGFP-mob1aa79-314::hphNT1, SPC42-mCherry:NatMx6, trp1::pTEF1-NLSCdc14-ymiRFP670::TRP1, CFI1-mCherry::KAN, slk19::HIS3
A41359	MATa, mob1::eGFP-mob1aa133-314::hphNT1, SPC42-mCherry:NatMx6, trp1::pTEF1-NLSCdc14-ymiRFP670::TRP1, CFI1-mCherry::KAN, slk19::HIS3
A41360	MATa, ADE2, leu2::PhyB-mCherry-SIK1::LEU2, SPC42-mCherry:NatMx6, MOB1-eGFP-PIF::NatMX6
A41361	MATa, leu2::PhyB-mCherry-SIK1::LEU2, SPC42-mCherry:NatMx6, MOB1-eGFP-PIF::NatMX6, cdc15-2
A41362	MATa/alpha, CFI1/cfi1::KanMx6
A41363	MATa, ADE2, leu2::GAL-MOB1-eGFP::LEU2, trp1::GAL-DBF2::TRP1
A41364	MATa, ADE2, leu2::GAL-MOB1-eGFP::LEU2
A41365	MATa, leu2::PhyB-mCherry-SIK1::LEU2, SPC42-mCherry:NatMx6, mob1::Mob1aa79-314-eGFP-PIF::NatMX6::hphNT1, cdc15-2
A41366	MATa, ADE2, leu2::PhyB-mCherry-SIK1::LEU2, SPC42-mCherry:NatMx6, mob1::mob1aa79-314-eGFP-PIF::NatMX6::hphNT1
A41367	MATalpha, MOB1-TurboID-V5::NatMx6
A41368	MATalpha, TEM1-TurboID-V5::NatMx6
A41369	MATalpha, CDC15-TurboID-V5::NatMx6
A41370	MATalpha, DBF2-TurboID-V5::NatMx6
A41371	MATalpha, ADE2, mob1::mob1aa79-314-TurboID-V5::NatMx6::hphNT1
A41372	MATa, CFI1-3MYC, mob1::Mob1-TurboID-V5::NatMx6
A41373	MATa, ADE2, mob1::eGFP-MOB1::hphNT1, SPC42-mCherry:NatMx6, trp1::pTEF1-NLSCdc14-ymiRFP670::TRP1, CFI1-mCherry::KAN, crm1::KAN, pDC-crm1T539C(LEU2/CEN)
A41374	MATalpha, mob1::eGFP-mob1aa79-314::hphNT1, SPC42-mCherry:NatMx6, trp1::pTEF1-NLSCdc14-ymiRFP670::TRP1, CFI1-mCherry::KAN, crm1::KAN, pDC-crm1T539C(LEU2/CEN)
A41375	MATalpha, ADE2, mob1::eGFP-mob1aa133-314::hphNT1, SPC42-mCherry:NatMx6, trp1::pTEF1-NLSCdc14-ymiRFP670::TRP1, CFI1-mCherry::KAN, crm1::KAN, pDC-crm1T539C(LEU2/CEN)
A41376	MATa, ADE2, mob1::eGFP-MOB1::hphNT1, SPC42-mCherry:NatMx6, trp1::pTEF1-NLSCdc14-ymiRFP670::TRP1, CFI1-mCherry::KAN, ura3::GAL-CDC15(aa1-750)-3HA::URA3
A41377	MATa, ADE2, mob1::eGFP-mob1aa79-314::hphNT1, SPC42-mCherry:NatMx6, trp1::pTEF1-NLSCdc14-ymiRFP670::TRP1, CFI1-mCherry::KAN, ura3::GAL-CDC15(aa1-750)-3HA::URA3
A41378	MATa, ADE2, mob1::eGFP-mob1aa133-314::hphNT1, SPC42-mCherry:NatMx6, trp1::pTEF1-NLSCdc14-ymiRFP670::TRP1, CFI1-mCherry::KAN, ura3::GAL-CDC15(aa1-750)-3HA::URA3
A41379	MATa, MOB1-TurboID-V5::NatMx6
A41380	MATa, NUD1-13MYC::KanMX6, MOB1-TurboID-V5::NatMx6
A41381	MATa, NUD1-13MYC::KanMX6, TEM1-TurboID-V5::NatMx6
A41382	MATa, NUD1-13MYC::KanMX6, CDC15-TurboID-V5::NatMx6
A41383	MATa, trp1::GAL-DBF2-eGFP::His3MX6::TRP1, crm1::KAN, pDC-crm1T539C(LEU2/CEN)
A41384	MATa, trp1::GAL-DBF2-eGFP::His3MX6::TRP1
A41385	MATalpha, CDC5-TurboID-V5::NatMx6
A41386	MATa, trp1::GAL-dbf2-HyA-eGFP::TRP1
A41387	MATa, cfi1::KanMx6, leu2::CFI1-mScarlet-I::LEU2, SPC42-mScarlet-I::LEU2, trp1::pTEF1-NLSCdc14-ymiRFP670::TRP1, CDC14-eGFP::HIS3
A41388	MATa, trp1::GAL-eGFP::TRP1, ura3::pRS306-pCTS1-2xmCherry-SV40NLS::URA3
A41389	MATa, trp1::GAL-DBF2-eGFP::TRP1, ura3::pRS306-pCTS1-2xmCherry-SV40NLS::URA3
A41390	MATa, trp1::GAL-dbf2-L12M-eGFP::TRP1, ura3::pRS306-pCTS1-2xmCherry-SV40NLS::URA3
A41391	MATa, trp1::GAL-dbf2-L12A-eGFP::TRP1, ura3::pRS306-pCTS1-2xmCherry-SV40NLS::URA3
A41392	MATa, trp1::GAL-dbf2aa1-23-eGFP::TRP1, ura3::pRS306-pCTS1-2xmCherry-SV40NLS::URA3
A41393	MATa, trp1::GAL-dbf2-12del-eGFP::TRP1, ura3::pRS306-pCTS1-2xmCherry-SV40NLS::URA3
A41394	MATa, ADE2, mob1::eGFP-MOB1::hphNT1, SPC42-mCherry:NatMx6, trp1::pTEF1-NLSCdc14-ymiRFP670::TRP1, CFI1-mCherry::KAN, dbf2::dbf2-L12A
A41395	MATa, ADE2, mob1::eGFP-mob1aa79-314::hphNT1, SPC42-mCherry:NatMx6, trp1::pTEF1-NLSCdc14-ymiRFP670::TRP1, CFI1-mCherry::KAN, dbf2::dbf2-L12A
A41396	MATalpha, ADE2, mob1::eGFP-mob1aa133-314::hphNT1, SPC42-mCherry:NatMx6, trp1::pTEF1-NLSCdc14-ymiRFP670::TRP1, CFI1-mCherry::KAN, dbf2::dbf2-L12A
A41397	MATa, cfi1::KanMx6, leu2::cfi1-91A(z3&4)-mScarlet-I::LEU2, SPC42-mScarlet-I::LEU2, trp1::pTEF1-NLSCdc14-ymiRFP670::TRP1, CDC14-eGFP::HIS3
A41398	MATa, cfi1::KanMx6, leu2::cfi1-91A(z1)-mScarlet-I::LEU2, SPC42-mScarlet-I::LEU2, trp1::pTEF1-NLSCdc14-ymiRFP670::TRP1, CDC14-eGFP::HIS3
A41399	MATa, cfi1::KanMx6, leu2::cfi1-91A(z2)-mScarlet-I::LEU2, SPC42-mScarlet-I::LEU2, trp1::pTEF1-NLSCdc14-ymiRFP670::TRP1, CDC14-eGFP::HIS3
A41400	MATa, cfi1::KanMx6, leu2::cfi1-91A(z3)-mScarlet-I::LEU2, SPC42-mScarlet-I::LEU2, trp1::pTEF1-NLSCdc14-ymiRFP670::TRP1, CDC14-eGFP::HIS3
A41401	MATa, cfi1::KanMx6, leu2::cfi1-91A(z4)-mScarlet-I::LEU2, SPC42-mScarlet-I::LEU2, trp1::pTEF1-NLSCdc14-ymiRFP670::TRP1, CDC14-eGFP::HIS3
A41402	MATa, cfi1::KanMx6, leu2::cfi1-91A(z2&4)-mScarlet-I::LEU2, SPC42-mScarlet-I::LEU2, trp1::pTEF1-NLSCdc14-ymiRFP670::TRP1, CDC14-eGFP::HIS3
A41403	MATa, cfi1::KanMx6, leu2::cfi1-91A(z1&3)-mScarlet-I::LEU2, SPC42-mScarlet-I::LEU2, trp1::pTEF1-NLSCdc14-ymiRFP670::TRP1, CDC14-eGFP::HIS3
A41404	MATa, cfi1::KanMx6, leu2::cfi1-91A-mScarlet-I::LEU2, SPC42-mScarlet-I::LEU2, trp1::pTEF1-NLSCdc14-ymiRFP670::TRP1, CDC14-eGFP::HIS3
A41405	MATa, cfi1::KanMx6, leu2::cfi1-91A(z1&2)-mScarlet-I::LEU2, SPC42-mScarlet-I::LEU2, trp1::pTEF1-NLSCdc14-ymiRFP670::TRP1, CDC14-eGFP::HIS3
A41406	MATa, CFI1-3MYC, TEM1-TurboID-V5::NatMx6
A41407	MATa, CFI1-3MYC, CDC15-TurboID-V5::NatMx6
A41408	MATa, cfi1::KanMx6, leu2::CFI1-mScarlet-I::LEU2, SPC42-mScarlet-I::LEU2, trp1::pTEF1-NLSCdc14-ymiRFP670::TRP1, CDC14-eGFP::HIS3, cdc15::cdc15-as1(L99G)::URA3
A41409	MATacfi1::KanMx6, leu2::CFI1-mScarlet-I::LEU2, SPC42-mScarlet-I::LEU2, trp1::pTEF1-NLSCdc14-ymiRFP670::TRP1, CDC14-eGFP::HIS3, cdc5::cdc5-as1(L158G)
A41410	MATa, cfi1::KanMx6, leu2::CFI1-mScarlet-I::LEU2, SPC42-mScarlet-I::LEU2, trp1::pTEF1-NLSCdc14-ymiRFP670::TRP1, CDC14-eGFP::HIS3, slk19::HIS3
A41411	MATa, ADE2, cfi1::KanMx6, leu2::CFI1-mScarlet-I::LEU2, mob1::eGFP-mob1aa133-314::hphNT1, SPC42-mCherry:NatMx6, trp1::pTEF1-NLSCdc14-ymiRFP670::TRP1
A41412	MATa, ADE2, cfi1::KanMx6, leu2::cfi1-91A-mScarlet-I::LEU2, mob1::eGFP-mob1aa133-314::hphNT1, SPC42-mCherry:NatMx6, trp1::pTEF1-NLSCdc14-ymiRFP670::TRP1
A41413	MATa, ADE2, cfi1::KanMx6, leu2::cfi1-91A(z1&3)-mScarlet-I::LEU2, mob1::eGFP-mob1aa133-314::hphNT1, SPC42-mCherry:NatMx6, trp1::pTEF1-NLSCdc14-ymiRFP670::TRP1
A41418	MATa, CFI1-3MYC, CDC5-TurboID-V5::NatMx6
A41420	MATa, cfi1::KanMx6, leu2::cfi1-6Cdk-mScarlet-I::LEU2, SPC42-mScarlet-I::LEU2, trp1::pTEF1-NLSCdc14-ymiRFP670::TRP1, CDC14-eGFP::HIS3
A41424	MATa, cdc15-2, mob1::eGFP-MOB1::hphNT1
A41425	MATa, cdc15-2, mob1::eGFP-mob1aa79-314::hphNT1
A41426	MATa, cdc15-2, mob1::eGFP-mob1aa133-314::hphNT1
A41427	MATa, cdc15-2, mob1::pGPD-yeGFP-MOB1::NatMX6
A41428	MATa, tem1-3, mob1::pGPD-yeGFP-MOB1::NatMX6
A41429	MATa, tem1-3, mob1::eGFP-MOB1::hphNT1
A41430	MATa, tem1-3, mob1::eGFP-mob1aa79-314::hphNT1
A41431	MATa, tem1-3, mob1::eGFP-mob1aa133-314::hphNT1
A41432	MATa, cdc5-1, mob1::eGFP-MOB1::hphNT1
A41433	MATa, cdc5-1, mob1::eGFP-mob1aa79-314::hphNT1
A41434	MATa, cdc5-1, mob1::eGFP-mob1aa133-314::hphNT1
A41435	MATa, cdc5-1, mob1::pGPD-yeGFP-MOB1::NatMX6
A41436	MATa, cfi1::KanMx6, leu2::CFI1-mScarlet-I::LEU2, SPC42-GFP::TRP1
A41440	MATa, trp1::GAL-dbf2(S17A,S20A)-eGFP::TRP1, ura3::pRS306-pCTS1-2xmCherry-SV40NLS::URA3
A41441	MATa, trp1::GAL-dbf2(S17D,S20D)-eGFP::TRP1, ura3::pRS306-pCTS1-2xmCherry-SV40NLS::URA3
A41442	MATa, trp1::GAL-dbf2(S17E,S20E)-eGFP::TRP1, ura3::pRS306-pCTS1-2xmCherry-SV40NLS::URA3
A41584	MATalpha, ADE2, ura3::pADH1-NLSCdc14-GFP::URA3, SPC42-mScarlet-I::LEU2, trp1::pTEF1-NLSCdc14-ymiRFP670::TRP1
A41585	MATalpha, ADE2, ura3::pADH1-NLSCdc14(S531A,S537A,S546A)-GFP::URA3, SPC42-mScarlet-I::LEU2, trp1::pTEF1-NLSCdc14-ymiRFP670::TRP1
A41586	MATalpha, ADE2, ura3::pADH1-NLSCdc14(S531A,S537A)-GFP::URA3, SPC42-mScarlet-I::LEU2, trp1::pTEF1-NLSCdc14-ymiRFP670::TRP1
A41587	MATa, cfi1::KanMx6, leu2::cfi1-Cdc15(z2)-mScarlet-I::LEU2, SPC42-mScarlet-I::LEU2, trp1::pTEF1-NLSCdc14-ymiRFP670::TRP1, CDC14-eGFP::HIS3
A41588	MATa, cfi1::KanMx6, leu2::cfi1-Cdc5only(z2)-mScarlet-I::LEU2, SPC42-mScarlet-I::LEU2, trp1::pTEF1-NLSCdc14-ymiRFP670::TRP1, CDC14-eGFP::HIS3
A41589	MATa, cfi1::KanMx6, leu2::cfi1-Cdc15&5(z2)-mScarlet-I::LEU2, SPC42-mScarlet-I::LEU2, trp1::pTEF1-NLSCdc14-ymiRFP670::TRP1, CDC14-eGFP::HIS3
A41590	MATa, cfi1::KanMx6, leu2::cfi1-Cdc15(z2)-mScarlet-I::LEU2, SPC42-GFP::TRP1
A41591	MATa, cfi1::KanMx6, leu2::cfi1-Cdc5only(z2)-mScarlet-I::LEU2, SPC42-GFP::TRP1
A41592	MATa, cfi1::KanMx6, leu2::cfi1-Cdc15&5(z2)-mScarlet-I::LEU2, SPC42-GFP::TRP1
A41593	MATa, ADE2, mob1::eGFP-mob1aa133-314::hphNT1, SPC42-mCherry:NatMx6, trp1::pTEF1-NLSCdc14-ymiRFP670::TRP1, cfi1::KanMx6, leu2::cfi1-Cdc15(z2)-mScarlet-I::LEU2
A41594	MATa, ADE2, mob1::eGFP-mob1aa133-314::hphNT1, SPC42-mCherry:NatMx6, trp1::pTEF1-NLSCdc14-ymiRFP670::TRP1, cfi1::KanMx6, leu2::cfi1-Cdc5only(z2)-mScarlet-I::LEU2
A41595	MATa, ADE2, mob1::pGPD-yeGFP-MOB1::NatMX6, SPC42-mCherry:NatMx6, trp1::pTEF1-NLSCdc14-ymiRFP670::TRP1, CFI1-mCherry::KAN
A41596	MATa, cfi1::KanMx6, leu2::CFI1-13MYC::TRP1::LEU2
A41597	MATa, cfi1::KanMx6, leu2:: cfi1-Cdc15(z2)-13MYC::TRP1::LEU2
A41598	MATa, cfi1::KanMx6, leu2:: cfi1-Cdc5only(z2)-13MYC::TRP1::LEU2
A41608	MATa, leu2::PhyB-mCherry-SIK1::LEU2, MOB1-eGFP-PIF::NatMX6, SPC42-mCherry:NatMx6, dbf2::3MYC-DBF2::URA3
A41609	MATa, leu2::PhyB-mCherry-SIK1::LEU2, MOB1-eGFP-PIF::NatMX6, SPC42-mCherry:NatMx6, dbf2::3MYC-dbf2(S17A,S20A)::URA3
A41610	MATa, leu2::PhyB-mCherry-SIK1::LEU2, MOB1-eGFP-PIF::NatMX6, SPC42-mCherry:NatMx6, dbf2::3MYC-dbf2(S17D,S20D)::URA3
A41611	MATa, cfi1::KanMx6, leu2::CFI1-13MYC::TRP1::LEU2, MOB1-TurboID-V5::NatMx6
A41612	MATa, cfi1::KanMx6, leu2::cfi1-Cdc15(z2)-13MYC::TRP1::LEU2, MOB1-TurboID-V5::NatMx6
A41613	MATa, cfi1::KanMx6, leu2::cfi1-Cdc5only(z2)-13MYC::TRP1::LEU2, MOB1-TurboID-V5::NatMx6
A41614	MATa, ADE2, mob1::eGFP-MOB1::hphNT1, SPC42-mCherry:NatMx6, trp1::pTEF1-NLSCdc14-ymiRFP670::TRP1, CFI1-mCherry::KAN, dbf2::3MYC-DBF2::URA3
A41615	MATa, mob1::eGFP-mob1aa79-314::hphNT1, SPC42-mCherry:NatMx6, trp1::pTEF1-NLSCdc14-ymiRFP670::TRP1, CFI1-mCherry::KAN, dbf2::3MYC-DBF2::URA3
A41616	MATa, ADE2, mob1::eGFP-mob1aa133-314::hphNT1, SPC42-mCherry:NatMx6, trp1::pTEF1-NLSCdc14-ymiRFP670::TRP1, CFI1-mCherry::KAN, dbf2::3MYC-DBF2::URA3
A41617	MATa, ADE2, mob1::eGFP-MOB1::hphNT1, SPC42-mCherry:NatMx6, trp1::pTEF1-NLSCdc14-ymiRFP670::TRP1, CFI1-mCherry::KAN, dbf2::3MYC-dbf2(S17A,S20A)::URA3
A41618	MATa, ADE2, mob1::eGFP-mob1aa79-314::hphNT1, SPC42-mCherry:NatMx6, trp1::pTEF1-NLSCdc14-ymiRFP670::TRP1, CFI1-mCherry::KAN, dbf2::3MYC-dbf2(S17A,S20A)::URA3
A41619	MATa, ADE2, mob1::eGFP-mob1aa133-314::hphNT1, SPC42-mCherry:NatMx6, trp1::pTEF1-NLSCdc14-ymiRFP670::TRP1, CFI1-mCherry::KAN, dbf2::3MYC-dbf2(S17A,S20A)::URA3
A41620	MATa, ADE2, mob1::eGFP-MOB1::hphNT1, SPC42-mCherry:NatMx6, trp1::pTEF1-NLSCdc14-ymiRFP670::TRP1, CFI1-mCherry::KAN, dbf2::3MYC-dbf2(S17D,S20D)::URA3
A41621	MATa, ADE2, mob1::eGFP-mob1aa79-314::hphNT1, SPC42-mCherry:NatMx6, trp1::pTEF1-NLSCdc14-ymiRFP670::TRP1, CFI1-mCherry::KAN, dbf2::3MYC-dbf2(S17D,S20D)::URA3
A41622	MATa, ADE2, mob1::eGFP-mob1aa133-314::hphNT1, SPC42-mCherry:NatMx6, trp1::pTEF1-NLSCdc14-ymiRFP670::TRP1, CFI1-mCherry::KAN, dbf2::3MYC-dbf2(S17D,S20D)::URA3
A41623	MATalpha, ADE2, ura3::pADH1-NLSCdc14(S537A,S546A)-GFP::URA3, Spc42-mScarlet-I::LEU2, trp1::pTEF1-NLSCdc14-ymiRFP670::TRP1
A41624	MATalpha, cdc15-2, dbf2::3MYC-DBF2::URA3
A41625	MATalpha, cdc15-2, dbf2::3MYC-dbf2(S17A,S20A)::URA3
A41626	MATalpha, cdc15-2, dbf2::3MYC-dbf2(S17D,S20D)::URA3
A41645	MATa, cfi1::KanMx6, leu2::CFI1-mScarlet-I::LEU2, slk19::HIS3, pRS316-Cfi1
A41646	MATa, cfi1::KanMx6, leu2::cfi1-Cdc15(z2)-mScarlet-I::LEU2, slk19::HIS3, pRS316-CFI1
A41647	MATa, cfi1::KanMx6, leu2::cfi1-Cdc5only(z2)-mScarlet-I::LEU2, slk19::HIS3, pRS316-CFI1
A41648	MATa, cfi1::KanMx6, leu2::cfi1-Cdc15&Cdc5(z2)-mScarlet-I::LEU2, slk19::HIS3, pRS316-CFI1
A41649	MATa, cfi1::KanMx6, leu2::cfi1-6Cdk-mScarlet-I::LEU2, slk19::HIS3, pRS316-CFI1
A41650	MATa, cfi1::KanMx6, leu2::CFI1-mScarlet-I::LEU2, spo12::HIS3, pRS316-CFI1
A41651	MATa, cfi1::KanMx6, leu2::cfi1-Cdc15(z2)-mScarlet-I::LEU2, spo12::HIS3, pRS316-CFI1
A41652	MATa, cfi1::KanMx6, leu2::cfi1-Cdc5only(z2)-mScarlet-I::LEU2, spo12::HIS3, pRS316-CFI1
A41653	MATa, cfi1::KanMx6, leu2::cfi1-Cdc15&Cdc5(z2)-mScarlet-I::LEU2, spo12::HIS3, pRS316-CFI1
A41654	MATa, cfi1::KanMx6, leu2::cfi1-6Cdk-mScarlet-I::LEU2, spo12::HIS3, pRS316-CFI1
A41664	MATa, ADE2, SPC42-mCherry:NatMx6, CFI1-mCherry::KAN, trp1::mob1aa133-314-eGFP::TRP1 (YIplac204)
A41665	MATa, ADE2, SPC42-mCherry:NatMx6, CFI1-mCherry::KAN, trp1::mob1aa133-314(R253A,R254A,R257A)-eGFP::TRP1 (YIplac204)
A41666	MATa, trp1::mob1aa133-314-eGFP::TRP1 (YIplac204), ura3:pRS306-pCTS1-2xmCherry-SV40NLS:URA3
A41667	MATa, trp1::mob1aa133-314(R253A,R254A,R257A)-eGFP::TRP1 (YIplac204), ura3:pRS306-pCTS1-2xmCherry-SV40NLS:URA3
A41691	MATa, cfi1::KanMx6, leu2::cfi1-Cdk&Cdc5(z2)-mScarlet-I::LEU2, SPC42-mScarlet-I::LEU2, trp1::pTEF1-NLSCdc14-ymiRFP670::TRP1, CDC14-eGFP::HIS3
A41692	MATa, cfi1::KanMx6, leu2::cfi1-6Cdk-mScarlet-I::LEU2, SPC42-GFP::TRP1
A41694	MATa, cfi1::KanMx6, leu2::cfi1-Cdk&Cdc5(z2)-mScarlet-I::LEU2, SPC42-GFP::TRP1
A41695	MATa, cfi1::KanMx6, leu2::cfi1-Cdc15D(z2)-mScarlet-I::LEU2, SPC42-mScarlet-I::LEU2, trp1::pTEF1-NLSCdc14-ymiRFP670::TRP1, CDC14-eGFP::HIS3
A41696	MATa, cfi1::KanMx6, leu2::cfi1-Cdc15E(z2)-mScarlet-I::LEU2, SPC42-mScarlet-I::LEU2, trp1::pTEF1-NLSCdc14-ymiRFP670::TRP1, CDC14-eGFP::HIS3
A41697	MATa, cfi1::KanMx6, leu2::cfi1-Cdc5onlyD(z2)-mScarlet-I::LEU2, SPC42-mScarlet-I::LEU2, trp1::pTEF1-NLSCdc14-ymiRFP670::TRP1, CDC14-eGFP::HIS3
A41698	MATa, cfi1::KanMx6, leu2::cfi1-Cdc5onlyE(z2)-mScarlet-I::LEU2, SPC42-mScarlet-I::LEU2, trp1::pTEF1-NLSCdc14-ymiRFP670::TRP1, CDC14-eGFP::HIS3
A41699	MATa, cfi1::KanMx6, leu2::cfi1-Cdc15D(z2)-mScarlet-I::LEU2, SPC42-GFP::TRP1
A41700	MATa, cfi1::KanMx6, leu2::cfi1-Cdc15E(z2)-mScarlet-I::LEU2, SPC42-GFP::TRP1
A41701	MATa, cfi1::KanMx6, leu2::cfi1-Cdc5onlyD(z2)-mScarlet-I::LEU2, SPC42-GFP::TRP1
A41702	MATa, cfi1::KanMx6, leu2::cfi1-Cdc5onlyE(z2)-mScarlet-I::LEU2, SPC42-GFP::TRP1
A41703	MATa, ADE2, mob1::eGFP-mob1aa133-314::hphNT1, SPC42-mCherry:NatMx6, trp1::pTEF1-NLSCdc14-ymiRFP670::TRP1, cfi1::KanMx6, leu2::cfi1-Cdc15D(z2)-mScarlet-I::LEU2
A41704	MATa, ADE2, mob1::eGFP-mob1aa133-314::hphNT1, SPC42-mCherry:NatMx6, trp1::pTEF1-NLSCdc14-ymiRFP670::TRP1, cfi1::KanMx6, leu2::cfi1-Cdc15E(z2)-mScarlet-I::LEU2
A41705	MATa, ADE2, mob1::eGFP-mob1aa133-314::hphNT1, SPC42-mCherry:NatMx6, trp1::pTEF1-NLSCdc14-ymiRFP670::TRP1, cfi1::KanMx6, leu2::cfi1-Cdc5onlyD(z2)-mScarlet-I::LEU2
A41706	MATalpha, ADE2, mob1::eGFP-mob1aa133-314::hphNT1, SPC42-mCherry:NatMx6, trp1::pTEF1-NLSCdc14-ymiRFP670::TRP1, cfi1::KanMx6, leu2::cfi1-Cdc5onlyE(z2)-mScarlet-I::LEU2
