## Supplementary material for "Cross-compartment signal propagation in the Mitotic Exit Network": Table S2

### Sheet: Sheet1
Table S2. Plasmids used in this study
Plasmid	Description	Source
pA2124	YIplac204-MOB1-eGFP	Amon lab collection (Rock et al. 2013)
pA2126	YIplac204-mob1(R253A,R254A,R257A)-eGFP	Amon lab collection (Rock et al. 2013)
pA2721	linker-mCitrine-PIF-NatMx6	C. Tang (Addgene #51576)
pA2723	PhyB-mCherry-SPC72	C. Tang (Addgene #51582)
pA2724	PhyB-mCherry-TOM7	O. Weiner (Addgene #66571)
pA2808	PhyB-mCherry-SIK1	C. Tang (Addgene #51577)
pA2727	p404TEF1	N. Buchler & F. Cross (Addgene #15972)
pA2725	GAL-NLSCdc14-GFP, URA3	R. Deshaies
pA2735	p406-pADH1-NLSCdc14-GFP	This study
pA2786	p404-pTEF1-NLSCdc14-ymiRFP670	This study
pA2821	linker-eGFP-PIF-NatMx6	This study
pA2621	pRS305H-MOB1	E. Schiebel
pA2824	pRS305H-mob1aa79-314	This study
pA2828	pRS305H-eGFP-MOB1	This study
pA2829	pRS305H-eGFP-mob1aa79-314	This study
pA2830	pRS305H-eGFP-mob1aa133-314	This study
pA2840	YIplac211-GAL-CDC15(1-750)	This study
pA2852	YIplac128-GAL-MOB1-eGFP	This study
pA2854	YIplac211-GAL-3HA-CFI1	This study
pA2847	pRS415-TurboID-V5	A. Ting (Addgene #107167)
pA2858	pRS316-CFI1	This study
pA2859	linker-TurboID-V5-NatMx6	This study
pA2868	pFA6a-Vinnylinker-mScarlet-I-cgLEU2	E. Unal
pA2869	pFA6a-Vinnylinker-2xmScarlet-I-cgLEU2	E. Unal
pA2890	YIplac204-GAL-eGFP	This study
pA2891	YIplac204-GAL-DBF2-eGFP	This study
pA2892	YIplac204-GAL-DBF2-HyA-eGFP	This study
pA2908	YIplac204-GAL-dbf2-L12M-eGFP	This study
pA2926	YIplac204-GAL-dbf2-L12A-eGFP	This study
pA2927	YIplac204-GAL-dbf2aa1-23-eGFP	This study
pA2928	YIplac204-GAL-dbf2-12del-eGFP	This study
pA2941	YIplac204-GAL-dbf2-S17,20A-eGFP	This study
pA2942	YIplac204-GAL-dbf2-S17,20D-eGFP	This study
pA2943	YIplac204-GAL-dbf2-S17,20E-eGFP	This study
pA2898	pRS305s-CFI1-mScarlet	This study
pA2911	bRA90 pPGK1-Cas9-LEU	J. Haber
pA2948	pFA6a-3myc-DBF2-CaURA3	This study
pA2953	pFA6a-3myc-dbf2-S17,20A-CaURA3	This study
pA2954	pFA6a-3myc-dbf2-S17,20D-CaURA3	This study
pA2956	pRS305s-cfi1-91A-mScarlet	This study
pA2957	pRS305s-cfi1-91A(z1)-mScarlet	This study
pA2958	pRS305s-cfi1-91A(z2)-mScarlet	This study
pA2959	pRS305s-cfi1-91A(z3)-mScarlet	This study
pA2960	pRS305s-cfi1-91A(z4)-mScarlet	This study
pA2961	pRS305s-cfi1-91A(z1&2)-mScarlet	This study
pA2962	pRS305s-cfi1-91A(z3&4)-mScarlet	This study
pA2963	pRS305s-cfi1-91A(z1&3)-mScarlet	This study
pA2964	pRS305s-cfi1-91A(z2&4)-mScarlet	This study
pA2965	pRS305s-cfi1-Cdc15(z2)-mScarlet	This study
pA2966	pRS305s-cfi1-Cdc5only(z2)-mScarlet	This study
pA2967	pRS305s-cfi1-Cdc15&5(z2)-mScarlet	This study
pA2968	pRS305s-cfi1-6Cdk-mScarlet	This study
pA2969	p406-pADH1-NLSCdc14(S531,537A)-GFP	This study
pA2970	p406-pADH1-NLSCdc14(S537,546A)-GFP	This study
pA2971	p406-pADH1-NLSCdc14(S531,537,546A)-GFP	This study
pA2972	YIplac204-mob1aa133-314-eGFP	This study
pA2973	YIplac204-mob1aa133-314(R253A,R254A,R257A)-eGFP	This study
pA2975	pRS305s-cfi1-Cdk&Cdc5(z2)-mScarlet	This study
pA2976	pRS305s-cfi1-Cdc15D(z2)-mScarlet	This study
pA2977	pRS305s-cfi1-Cdc15E(z2)-mScarlet	This study
pA2978	pRS305s-cfi1-Cdc5onlyD(z2)-mScarlet	This study
pA2979	pRS305s-cfi1-Cdc5onlyE(z2)-mScarlet	This study
