## Supplementary material for "Cross-compartment signal propagation in the Mitotic Exit Network": Table S3

### Sheet: Sheet1
Table S3. Summary of TurboID labeling experiments
Proteins identified in TurboID labeling experiments for MEN proteins (Figure 2A, Figure 2-figure supplement 1, and Figure 5-figure supplement 4A).
Proteins listed in Figure 2A and Figure 5-figure supplement 4A are highlighted in green.
Bait	Hits	#Total/Unique peptides	#Total/Unique peptides
(TurboID tagged)		in tagged sample	in untagged control
Mob1	Net1/Cfi1	84/37	0
	Mob1	12/6	0
	Dbf20	8/5	0
	Nud1	5/4	0
	Dbf2/Dbf20	3/2	0
	Ctr9	3/3	0
	Rpn11	3/3	0
	Bni4	3/3	0
	Vac7	3/3	0
	Yck2	2/2	0
	Ski2	2/2	0
	Ski3	2/2	0
	Bud3	2/2	0
	Hog1	2/2	0
	Cnm67	2/2	0
	Sxm1	2/2	0
	Gsh2	2/2	0
	Aim21	2/2	0
	Sac6	2/2	0
	Alg9	2/2	0
	Ufd2	2/2	0
	Arp8	2/2	0
	Nup157	2/2	0
	Sec16	2/2	0
	Tif35	2/2	0
	Gin4	8/8	1
	Dbf2	5/3	1
	Scp160	2/2	1
Mob1D78	Net1/Cfi1	70/38	0
	Mob1	8/3	0
	Dbf20	7/5	0
	Dbf2/Dbf20	6/3	0
	Dhh1	3/3	0
	Pre8	3/2	0
	Ndi1	3/3	0
	Rsm23	2/2	0
	Ski2	2/2	0
	Bud14	2/2	0
	Npa3	2/2	0
	Hmf1	2/2	0
	Frt1	2/2	0
	YMR027W	2/2	0
	Tps2	2/2	0
Dbf2	Net1/Cfi1	45/29	0
	Spa2	5/5	0
	Mob1	4/4	0
	Ski2	4/4	0
	Bud14	4/3	0
	Ssm4	3/3	0
	Pop2	3/2	0
	Nud1	2/2	0
	Dbf2/Dbf20	2/2	0
	Aim21	2/1	0
	Sec3	2/2	0
	Utp6	2/1	0
	Tan1	2/2	0
	Map1	2/1	0
	Apl1	2/2	0
	Rrp6	2/2	0
	Hxt1	2/2	0
	Nup2	2/2	0
	Dbf2	7/6	1
Tem1	Prs1	5/5	0
	Cdc28	5/4	0
	Ski2	4/4	0
	Rpn11	4/4	0
	Hog1	4/4	0
	Mtr4	4/4	0
	Bfa1	4/4	0
	Utp6	3/2	0
	Paa1	3/2	0
	Ski3	3/3	0
	Gsh2	3/3	0
	Yck1	3/3	0
	Atp2	3/3	0
	Tyr1	3/2	0
	Ndi1	3/3	0
	Cat2	3/3	0
	Nup133	3/3	0
	Utp9	3/3	0
	Ipi3	3/3	0
	YMR027W	3/3	0
	Ssm4	2/2	0
	Nud1	2/2	0
	Sec3	2/2	0
	Map1	2/2	0
	Rho5	2/2	0
	Tma108	2/2	0
	Dhh1	2/2	0
	Pre10	2/2	0
	Msc7	2/2	0
	Lsm12	2/2	0
	Ald4	2/2	0
	Mot1	2/2	0
	Vma6	2/2	0
	Nop13	2/2	0
	Tps1	2/2	0
	Tim44	2/2	0
	Trm3	2/2	0
	Cms1	2/2	0
	Mmn1	2/2	0
	Bdh1	2/2	0
	YGR283C	2/2	0
	Scp160	5/5	1
	Gin4	3/3	1
	Dbf2	2/2	1
Cdc15	Prs1	8/5	0
	Gsh2	5/3	0
	Utp6	4/2	0
	Paa1	4/2	0
	Nup133	4/3	0
	Vma6	4/3	0
	Msn5	4/4	0
	Mtr4	3/2	0
	Ndi1	3/3	0
	Utp9	3/3	0
	Mcm3	3/2	0
	Urk1	3/3	0
	Rrp45	3/2	0
	Arp8	3/3	0
	Syp1	3/3	0
	Cdc28	2/2	0
	Ski2	2/2	0
	Hog1	2/2	0
	Yck1	2/2	0
	Tyr1	2/2	0
	YMR027W	2/2	0
	Nud1	2/2	0
	Msc7	2/2	0
	Tps1	2/2	0
	Tim44	2/2	0
	Yck2	2/2	0
	Rvs167	2/2	0
	Cct5	2/2	0
	Mcm5	2/2	0
	Snu114	2/2	0
	Dbp7	2/2	0
	Nup82	2/2	0
	Cnm67	2/2	0
	Dop1	2/2	0
	Doa1	2/2	0
	Pho91	2/2	0
	Scp160	9/7	1
	Dbf2	4/3	1
Cdc5	Net1/Cfi1	164/63	6/6
	Boi2	21/14	0
	Mps3	20/13	0
	YPR174C/Csa1	17/7	0
	Pfy1	16/4	0
	Prs1	11/6	0
	Ycp4	10/6	0
	Mtr4	9/9	0
	Nip7	8/5	0
	Arf2	7/2	0
	YMR144W	7/5	0
	Gsh2	7/7	0
	Rpn13	6/3	0
	Rpb9	6/3	0
	Rbp8	5/3	0
	Cdc11	5/3	0
	Nic96	5/3	0
	Vtc1	5/3	0
	Ipi3	5/4	0
	Tof2	5/4	0
	Utp6	5/3	0
	Dtd1	5/4	0
