## Supplementary material for "Cross-compartment signal propagation in the Mitotic Exit Network": Table S4

### Sheet: Sheet1
Table S4. Phosphorylation of Cfi1/Net1
Summary of phosphorylation sites in Cfi1/Net1. SGD data was retrieved on 2019-02-06, the numbers represent number of studies reported for each site. CDK sites were extracted from Holt et al. 2009 (denoted as +); green highlight, sites mutated to alanine in cfi1/net1-6Cdk (Azzam et al. 2004). PP, phospho-proteomics with DIA-MS; ana, anaphase culture; meta, metaphase culture; +, detected or determi…
Sites	SGD	CDK	IP-MS	PP	PP	Cdc15	Cdc5	Cdc5	cfi1-91A
			(ana)	(ana)	(meta)	(ana)	(ana)	(meta)
S31			+						A
S43	1			+			+		A
S48	1		+	+	+		+^		A
Y51					+
S56				+					A
S60	1		+	+	+		+^	+	A
T62					+
S64	1		+	+			+^		A
S69	1				+				A
S160	1		+						A
S166	4	+	+	+	+				A
S169			+	+					A
S178	2			+		+	+		A
S179	1								A
S180	1								A
S207	1								A
T212	2		+	+		+	+		A
S228	3			+	+				A
S231	5		+	+	+				A
S242	1			+	+		+^	+	A
T248				+	+				A
S252	4	+	+	+	+				A
S259	2		+	+		+*	+		A
S269	1		+	+		+	+		A
S270	1		+	+		+	+		A
S278				+		+			A
T282			+						A
T288			+						A
S295	2		+	+	+	+*	+		A
T297	2	+	+	+	+				A
S301				+					A
T304	1		+	+	+				A
T311			+	+	+				A
S317					+
T356				+					A
T357			+	+	+				A
S362	2		+	+		+*	+		A
S384	2			+	+		+		A
S385	1		+	+	+				A
S388				+	+				A
S412	1								A
S415	1								A
S433	1								A
S437	3			+	+		+	+	A
S439	3		+	+	+	+*	+		A
S440	2		+	+	+		+		A
S447	2	+	+	+	+				A
S452	1	+	+	+	+				A
S496			+		+				A
S497	5		+	+	+	+*	+		A
T500				+					A
S511			+						A
S557				+	+				A
S558				+	+				A
S561			+						A
S567	1								A
T584				+					A
T602				+	+				A
T603				+	+		+	+	A
S611	3		+	+	+				A
S613	2				+				A
S614				+					A
S615	2		+		+				A
T676	4	+	+	+	+				A
S679	1								A
S734	1			+	+		+		A
S744	1		+	+	+		+	+	A
S747	1			+			+	+	A
S782			+		+				A
S785	1								A
T787					+
S803	1				+				A
S823	1								A
S830	2	+
T838	1								A
T839			+						A
S840	2		+	+	+				A
T1017	2		+	+	+				A
S1024	1								A
S1025			+						A
S1026	3		+	+		+*	+		A
S1032	5	+	+	+	+				A
S1034	2								A
T1042	3	+	+	+	+				A
T1049	3		+	+					A
S1055	2		+	+	+				A
S1056	2	+	+	+	+			+	A
S1059	2			+	+				A
S1066	2		+	+	+				A
S1069				+					A
S1070			+		+				A
S1082	5		+	+	+				A
S1084	2		+						A
S1085	2		+						A
S1091				+					A
S1166	1								A
